# *Clostridioides difficile* Toxins Unhinged: Allosterically Switchable Network Orients *β*-flap

**DOI:** 10.1101/2024.08.08.607137

**Authors:** Lauren M. Finn, Rebecca Cummer, Bastien Castagner, Bettina G. Keller

**Affiliations:** Freie Universität Berlin, Department of Biology, Chemistry, Pharmacy, Arnimallee 22, 14195 Berlin, Germany; Department of Pharmacology and Therapeutics, Faculty of Medicine and Health Sciences, McGill University, 3655 Promenade Sir-William-Osler, Montreal, Quebec, H3G 1Y6, Canada

## Abstract

Allosteric proteins exhibit a functional response upon substrate binding far from the active site. *Clostridioides difficile* toxins use allosteric binding by an endogenous co-factor to orchestrate self-cleavage from within the target cell. This binding event induces a conformational shift, primarily effecting a lever-like “*β*-flap” region, with two known orientations. We uncovered a mechanism for this allosteric transition using extensive atomistic MD simulations and computational and experimental mutagenesis. The mechanism relies on a switchable interaction network. The most prominent interaction pair is K600–E743, with K600 interactions explaining ∼70 % of the allosteric effect. Rather than gradually morphing between two end states, the interaction network adopts two mutually exclusive configurations in the active and inactive state. Similar switchable networks may explain allostery more broadly. This mechanism in particular could aid in drug development targeting the *Clostridioides difficile* toxins autoproteolysis.
