## Supplementary material for "*Clostridioides difficile* Toxins Unhinged: Allosterically Switchable Network Orients *β*-flap": Scripts, Structures etc.: restraint_pts.csv

	Id	OpenPoint	ClosedPoint
0	1	0.0	0.0
1	2	0.6666666666666666	0.0
2	3	1.3333333333333333	0.0
3	4	2.0	0.0
4	5	2.6666666666666665	0.0
5	6	3.333333333333333	0.0
6	7	4.0	0.0
7	8	4.666666666666666	0.0
8	9	5.333333333333333	0.0
9	10	6.0	0.0
10	11	0.0	0.6666666666666666
11	12	0.6666666666666666	0.6666666666666666
12	13	1.3333333333333333	0.6666666666666666
13	14	2.0	0.6666666666666666
14	15	2.6666666666666665	0.6666666666666666
15	16	3.333333333333333	0.6666666666666666
16	17	4.0	0.6666666666666666
17	18	4.666666666666666	0.6666666666666666
18	19	5.333333333333333	0.6666666666666666
19	20	6.0	0.6666666666666666
20	21	0.0	1.3333333333333333
21	22	0.6666666666666666	1.3333333333333333
22	23	1.3333333333333333	1.3333333333333333
23	24	2.0	1.3333333333333333
24	25	2.6666666666666665	1.3333333333333333
25	26	3.333333333333333	1.3333333333333333
26	27	4.0	1.3333333333333333
27	28	4.666666666666666	1.3333333333333333
28	29	5.333333333333333	1.3333333333333333
29	30	6.0	1.3333333333333333
30	31	0.0	2.0
31	32	0.6666666666666666	2.0
32	33	1.3333333333333333	2.0
33	34	2.0	2.0
34	35	2.6666666666666665	2.0
35	36	3.333333333333333	2.0
36	37	4.0	2.0
37	38	4.666666666666666	2.0
38	39	5.333333333333333	2.0
39	40	6.0	2.0
40	41	0.0	2.6666666666666665
41	42	0.6666666666666666	2.6666666666666665
42	43	1.3333333333333333	2.6666666666666665
43	44	2.0	2.6666666666666665
44	45	2.6666666666666665	2.6666666666666665
45	46	3.333333333333333	2.6666666666666665
46	47	4.0	2.6666666666666665
47	48	4.666666666666666	2.6666666666666665
48	49	5.333333333333333	2.6666666666666665
49	50	6.0	2.6666666666666665
50	51	0.0	3.333333333333333
51	52	0.6666666666666666	3.333333333333333
52	53	1.3333333333333333	3.333333333333333
53	54	2.0	3.333333333333333
54	55	2.6666666666666665	3.333333333333333
55	56	3.333333333333333	3.333333333333333
56	57	4.0	3.333333333333333
57	58	4.666666666666666	3.333333333333333
58	59	5.333333333333333	3.333333333333333
59	60	6.0	3.333333333333333
60	61	0.0	4.0
61	62	0.6666666666666666	4.0
62	63	1.3333333333333333	4.0
63	64	2.0	4.0
64	65	2.6666666666666665	4.0
65	66	3.333333333333333	4.0
66	67	4.0	4.0
67	68	4.666666666666666	4.0
68	69	5.333333333333333	4.0
69	70	6.0	4.0
70	71	0.0	4.666666666666666
71	72	0.6666666666666666	4.666666666666666
72	73	1.3333333333333333	4.666666666666666
73	74	2.0	4.666666666666666
74	75	2.6666666666666665	4.666666666666666
75	76	3.333333333333333	4.666666666666666
76	77	4.0	4.666666666666666
77	78	4.666666666666666	4.666666666666666
78	79	5.333333333333333	4.666666666666666
79	80	6.0	4.666666666666666
80	81	0.0	5.333333333333333
81	82	0.6666666666666666	5.333333333333333
82	83	1.3333333333333333	5.333333333333333
83	84	2.0	5.333333333333333
84	85	2.6666666666666665	5.333333333333333
85	86	3.333333333333333	5.333333333333333
86	87	4.0	5.333333333333333
87	88	4.666666666666666	5.333333333333333
88	89	5.333333333333333	5.333333333333333
89	90	6.0	5.333333333333333
90	91	0.0	6.0
91	92	0.6666666666666666	6.0
92	93	1.3333333333333333	6.0
93	94	2.0	6.0
94	95	2.6666666666666665	6.0
95	96	3.333333333333333	6.0
96	97	4.0	6.0
97	98	4.666666666666666	6.0
98	99	5.333333333333333	6.0
99	100	6.0	6.0
100	101	0.3333333333333333	0.3333333333333333
101	102	1.0	0.3333333333333333
102	103	1.6666666666666663	0.3333333333333333
103	104	2.333333333333333	0.3333333333333333
104	105	3.0	0.3333333333333333
105	106	3.6666666666666665	0.3333333333333333
106	107	4.333333333333333	0.3333333333333333
107	108	5.0	0.3333333333333333
108	109	5.666666666666666	0.3333333333333333
109	110	0.3333333333333333	1.0
110	111	1.0	1.0
111	112	1.6666666666666663	1.0
112	113	2.333333333333333	1.0
113	114	3.0	1.0
114	115	3.6666666666666665	1.0
115	116	4.333333333333333	1.0
116	117	5.0	1.0
117	118	5.666666666666666	1.0
118	119	0.3333333333333333	1.6666666666666663
119	120	1.0	1.6666666666666663
120	121	1.6666666666666663	1.6666666666666663
121	122	2.333333333333333	1.6666666666666663
122	123	3.0	1.6666666666666663
123	124	3.6666666666666665	1.6666666666666663
124	125	4.333333333333333	1.6666666666666663
125	126	5.0	1.6666666666666663
126	127	5.666666666666666	1.6666666666666663
127	128	0.3333333333333333	2.333333333333333
128	129	1.0	2.333333333333333
129	130	1.6666666666666663	2.333333333333333
130	131	2.333333333333333	2.333333333333333
131	132	3.0	2.333333333333333
132	133	3.6666666666666665	2.333333333333333
133	134	4.333333333333333	2.333333333333333
134	135	5.0	2.333333333333333
135	136	5.666666666666666	2.333333333333333
136	137	0.3333333333333333	3.0
137	138	1.0	3.0
138	139	1.6666666666666663	3.0
139	140	2.333333333333333	3.0
140	141	3.0	3.0
141	142	3.6666666666666665	3.0
142	143	4.333333333333333	3.0
143	144	5.0	3.0
144	145	5.666666666666666	3.0
145	146	0.3333333333333333	3.6666666666666665
146	147	1.0	3.6666666666666665
147	148	1.6666666666666663	3.6666666666666665
148	149	2.333333333333333	3.6666666666666665
149	150	3.0	3.6666666666666665
150	151	3.6666666666666665	3.6666666666666665
151	152	4.333333333333333	3.6666666666666665
152	153	5.0	3.6666666666666665
153	154	5.666666666666666	3.6666666666666665
154	155	0.3333333333333333	4.333333333333333
155	156	1.0	4.333333333333333
156	157	1.6666666666666663	4.333333333333333
157	158	2.333333333333333	4.333333333333333
158	159	3.0	4.333333333333333
159	160	3.6666666666666665	4.333333333333333
160	161	4.333333333333333	4.333333333333333
161	162	5.0	4.333333333333333
162	163	5.666666666666666	4.333333333333333
163	164	0.3333333333333333	5.0
164	165	1.0	5.0
165	166	1.6666666666666663	5.0
166	167	2.333333333333333	5.0
167	168	3.0	5.0
168	169	3.6666666666666665	5.0
169	170	4.333333333333333	5.0
170	171	5.0	5.0
171	172	5.666666666666666	5.0
172	173	0.3333333333333333	5.666666666666666
173	174	1.0	5.666666666666666
174	175	1.6666666666666663	5.666666666666666
175	176	2.333333333333333	5.666666666666666
176	177	3.0	5.666666666666666
177	178	3.6666666666666665	5.666666666666666
178	179	4.333333333333333	5.666666666666666
179	180	5.0	5.666666666666666
180	181	5.666666666666666	5.666666666666666
